# Conformational maps of human 20S proteasomes reveal PA28- and immuno-dependent inter-ring crosstalks

**DOI:** 10.1101/2020.05.05.078170

**Authors:** Jean Lesne, Marie Locard-Paulet, Julien Parra, Dušan Zivković, Marie-Pierre Bousquet, Odile Burlet-Schiltz, Julien Marcoux

## Abstract

Here, we used for the first time Hydrogen-Deuterium eXchange coupled to Mass Spectrometry (HDX-MS) to investigate conformational differences between the human standard 20S (std20S) and immuno 20S (i20s) proteasomes alone or in complex with PA28αβ or PA28γ activators. Their solvent accessibility was analyzed through a dedicated bioinformatic pipeline including stringent statistical analysis and 3D visualization. These data confirmed the existence of allosteric differences between the std20S and i20S at the surface of the α-ring triggered from inside the catalytic β-ring. Additionally, binding of the PA28 regulators to the 20S proteasomes modified solvent accessibility due to conformational changes of the β-rings. This work is not only a proof-of-concept that HDX-MS can be used to get structural insights on large multi-protein complexes in solution, it also demonstrates that the binding of the std20S or i20S subtype to any of its PA28 activator triggers allosteric changes that are specific to this 20S/PA28 pair.
