## Supplementary material for "Conformational maps of human 20S proteasomes reveal PA28- and immuno-dependent inter-ring crosstalks": Table S1

### Sheet: Table_S1
Table S1: Sequence coverage and number of peptides obtained upon pepsin digestion of the 20S and PA28 subunits
	20S alone		20S+PA28
	sequence coverage across time points (%)	number of unique peptides	sequence coverage across time points (%)	number of unique peptides
α1	93.2	52	93.5	44
α2	94.9	60	92.7	45
α3	92	56	81.2	43
α4	92.7	55	72.2	38
α5	93.8	57	85.9	38
α6	93.2	58	89.4	37
α7	94.9	62	92.2	48
β1	96.6	59	93.2	49
β1i	80.9	32	77.4	26
β2	92.3	61	90.6	51
β2i	64.1	21	59	17
β3	89.7	41	80.4	29
β4	94	43	86.6	40
β5	85.3	55	85.3	45
β5i	60.3	19	51	14
β6	91.1	36	75.6	24
β7	78.1	35	77.6	31
	PA28 alone		PA28+20S
PA28α	93.2	62	71.9	38
PA28β	94.6	69	80.3	39
PA28γ	90.9	99	81.5	53
	average 20S alone	average PA28 alone	average 20S complex	average PA28 complex
	89.0964	92.9	81.4	77.9
