## Supplementary material for "Conformational maps of human 20S proteasomes reveal PA28- and immuno-dependent inter-ring crosstalks": Table S3

### Sheet: Table_S3
Table S3: List of all the amino-acid stretches statistically regulated in all the differential HDX-MS analysis
Legend:	x: no region was statisically regulated
	N/D : not determined
		PA28γ vs. PA28γ+std20S		PA28γ vs. PA28γ+i20S		PA28α vs. PA28α+std20S		PA28α vs. PA28α+i20S		PA28β vs. PA28β+std20S		PA28β vs. PA28β+i20S
		protected in cplx	more accessible in cplx	protected in cplx	more accessible in cplx	protected in cplx	more accessible in cplx	protected in cplx	more accessible in cplx	*	more accessible in cplx	protected in cplx	more accessible in cplx
		30-41	x	30-41	15-18	5-12	130-134	25-32	130-134	5-16	63-75	5-16	x
		31-41		31-41	96-101	6-16	165-170	125-130		5-17	104-109	105-111
		32-41		32-41		25-32	187-208	137-147		51-54		122-134
		33-40		33-41		30-40		153-158		56-74		140-145
		33-41		35-40		34-40		153-159		56-75		140-149
		35-40		35-41		44-49		153-160		119-134		215-221
		35-41		45-50		45-49		160-163		119-135		223-235
		45-50		46-50		108-113		233-249		120-134
		59-71		140-143		125-130				121-134
		60-71		144-152		136-147				122-134
		73-91		158-162		137-147				123-134
		73-93		161-165		153-158				140-145
		95-101		178-182		153-159				140-149
		140-143		203-208		153-160				143-156
		141-152		238-250		160-163				158-164
		146-152				179-196				166-183
		158-162				179-197				166-184
		161-165				180-196				185-195
		178-182				198-203				215-221
		191-201				198-208				223-235
		203-208				230-249				223-236
						233-249
						235-249
		std20S vs. i20S		std20S vs. std20S-PA28γ		std20S vs. std20S-PA28αβ		i20S vs. i20S-PA28γ		i20S vs. i20S-PA28αβ
		more accessible in std20	more accessible in i20S	protected in cplx	more accessible in cplx	protected in cplx	more accessible in cplx	protected in cplx	more accessible in cplx	protected in cplx	more accessible in cplx
	α1	102-114	3-9	x	126-131	x	3-9	x	24-28	x	98-108
		102-113	11-16		146-151		11-16		28-40		146-151
		110-114	11-22		146-152		125-129		30-41		146-159
		146-151	14-21		165-178		146-152		31-40		165-178
		146-152	41-49		193-198		180-191		110-114		180-191
		165-178	125-129		208-214				146-151
									146-152
									165-178
									180-191
									208-214
	α2	194-203	2-6	x	101-109	208-214	8-18	x	8-18	2-6	9-18
			58-73		111-119		9-18		8-20		27-42
			75-82		139-145		9-20		9-18		29-42
			98-108		147-154		27-36		9-20		98-108
			139-145		167-173		58-73		75-82		100-109
			210-214		218-229		75-82		99-109		119-132
							119-132		119-132		119-133
							119-133		135-145		121-133
							121-133		136-145		156-165
							135-138		167-173		194-202
							136-145		196-202
							139-145
							147-154
							196-202
							210-214
	α3	138-147	46-60	238-261	28-35	238-261	20-24	116-124	176-186	40-45	20-24
		238-261	47-60		217-236		28-35	208-216	177-186		138-147
			49-60		218-236		49-60		217-236		218-236
			62-72				62-72		218-236
			76-83				76-83
			102-109				176-186
	α4	192-197	10-16	x	146-160	45-55	45-64	x	8-16	181-186	45-64
			134-138		172-180	78-82	8-16		81-103		81-91
			181-186		198-207		10-16		82-100		192-197
			182-186		219-224				89-103		198-207
									172-179
									172-180
									181-186
									192-197
									219-224
									226-231
	α5	109-119	4-13	39-45	31-39	32-37	4-21	38-51	32-37	102-107	27-30
		167-181	4-21		32-37	169-181	27-30	65-69	109-119	143-153	50-63
		169-181	102-107		33-40		38-51		112-119		109-113
		230-236	109-114		169-181		49-63		167-181		219-225
			128-141		183-191		102-107		169-181		219-228
			219-225		238-241		128-141		183-191		230-237
			219-228				236-241		219-228
			236-241						230-236
	α6	196-211	2-9	x	160-170	75-79	135-148	x	196-205	x	113-131
			11-23		181-184		181-184		196-211		237-255
			11-24		229-233		222-227		207-220
			12-23
			75-79
			99-108
			135-145
			181-184
			222-227
			223-227
			237-263
	α7	x	2-9	x	11-21	x	2-9	x	2-9	x	13-21
			2-11		166-179		11-21		13-21
			11-21				13-21		141-148
			59-75				119-124		166-183
			59-76				136-140		215-233
			77-80
			108-117
			160-164
	β1	N/D	N/D	44-56	40-50	72-82	10-14	N/D	N/D	N/D	N/D
					64-70	73-82	10-25
					121-125	122-125	13-17
					178-185	156-159	44-56
					180-185		62-65
					187-197		89-94
					189-197		99-110
					191-205		113-119
							113-120
							127-134
							164-176
							178-185
	β1i	N/D	N/D	N/D	N/D	N/D	N/D	x	83-94	27-42	10-17
									120-133		26-42
									121-133		83-94
									138-150		106-118
									142-150		121-133
									177-189		138-150
									177-193		177-189
									177-196
									179-196
									182-196
	β2	N/D	N/D	x	38-42	x	16-24	N/D	N/D	N/D	N/D
					84-87		26-42
							84-87
							115-127
							139-146
							140-147
							185-199
							185-209
							187-209
							214-221
	β2i	N/D	N/D	N/D	N/D	N/D	N/D	2-6	140-148	x	60-65
								214-221	159-164		106-110
									187-209		187-209
	β3	x	5-11	x	35-38	x	5-11	x	56-63	172-184	5-11
			35-38		56-63		35-38		74-86		50-55
			50-54		74-86		127-134		127-134		74-86
			50-55				154-162		154-162		154-163
			95-105
			125-134
			127-134
			152-162
			154-162
			156-162
			173-182
			173-183
			173-184
			173-204
	β4	46-52	46-55	x	37-40	x	8-14	x	84-92	80-93	62-66
			46-56				62-66		105-115		84-92
			61-66				104-115		145-156		105-115
			94-102				105-115				125-137
			104-115				106-115				145-156
			105-115				108-115				166-175
			106-115				109-115				169-178
			108-15				117-122
			109-115				145-156
			117-121
			118-121
			125-137
			126-137
			169-175
			177-180
	β5	N/D	N/D	x	67-77	38-42	6-16	N/D	N/D	N/D	N/D
					96-100		29-36
							88-97
							96-100
							102-112
							113-126
							114-126
							128-135
							129-136
							178-184
	β5i	N/D	N/D	N/D	N/D	N/D	N/D	x	67-78	x	67-78
									141-151
	β6	x	2-13	x	123-130	x	45-53	x	2-13	x	109-113
			21-29		34-43		55-65		31-43
			45-53		151-159		109-113		124-135
			55-65				109-122		151-159
			145-149				123-130		151-168
			151-159				123-135		154-168
			184-193				151-159		184-193
			188-192
	β7	152-160	2-12	x	131-137	x	2-12	98-110	2-12	x	2-12
		156-167	8-12		152-160		25-33		44-51		44-51
			25-33		156-167		37-46		131-137
			37-46				72-76		152-160
			72-76				112-121		156-167
			98-109				123-121
			98-110				131-137
			112-121				139-144
			114-121				200-209
			123-127
			131-137
			139-144
			156-150
			179-187
