## Supplementary material for "Conformational maps of human 20S proteasomes reveal PA28- and immuno-dependent inter-ring crosstalks": Table S5

### Sheet: Table_S5
Table S5: Identity matrix generated by Clustal2.1 showing the percentage of identity between PfPA28 and human PA28α, PA28β and PA28γ.
		PfPA28 | PDBID|	PA28g | P61289| 2-254	PA28a | Q06323| 1-249	PA28b | Q9UL46| 2-239
	PfPA28 | PDBID|	100	34.13	27.82	26.58
	PA28g | P61289| 2-254	34.13	100	40.56	35.17
	PA28a | Q06323| 1-249	27.82	40.56	100	49.15
	PA28b | Q9UL46| 2-239	26.58	35.17	49.15	100
